# The hybrid yeast *Saccharomyces pastorianus* TUM 34/70 repurposes the pseudohyphal growth signaling network to establish a flocculation phenotype

**DOI:** 10.64898/2026.08.03.742438

**Authors:** Katharina Seibel, Eoin Ó Cinnéide, Riley Schmalhaus, Mirjam Haensel, Florian Weiland

## Abstract

Lager is the most produced beer style world-wide and makes use of the bottom-fermenting hybrid yeast *Saccharomyces pastorianus* (*S. cerevisiae* x *S. eubayanus*). Previous research showed that flocculation in *S. pastorianus,* in contrast to the top-fermenting ale yeast *S. cerevisiae,* is triggered by nitrogen starvation. However, the cellular events leading to flocculation in *S. pastorianus* are not well characterized. Therefore, we conducted a proteomic screen of *S. pastorianus* TUM 34/70 and identified the protein kinase Ste20p and protein phosphatase regulatory subunit Ypi1p as higher abundant during flocculation. Overexpression of these genes caused a consistent and strong increase in flocculation rate over the complete duration of beer fermentation. Characterization of Ste20p and Ypi1p via a phospho-proteomics screen showed their targeting of proteins whose *S. cerevisiae* orthologues are involved in pseudohyphal growth. However, in contrast to this, the overexpression of *STE20* and *YPI1* led instead to the establishment of a flocculation morphology, giving first-time evidence that *S. pastorianus* repurposes the pseudohyphal signaling network for this phenotype.
