## Supplementary_Table_1 for "The hybrid yeast *Saccharomyces pastorianus* TUM 34/70 repurposes the pseudohyphal growth signaling network to establish a flocculation phenotype"

### Sheet: Sheet1
Primer Number	Primer Name	Sequence	Purpose	Template
19	019_KS604d_f_STE_3	ATAGGTCTCATATGAGCAATGATCCATCTGCTGTATC	N-terminal primer (STE20)	DUWZ01000872.1 TPA_asm
20	020_KS604d_r_STE_3	AATGGTCTCAGGATCTTTTGTTTATCATCTTCAGTTACGTC	C-terminal primer (STE20)
23	023_KS702d_f_YPI_3	ATAGGTCTCATATGAATAGAAACCAAACGAACATGGGATC	N-terminal primer (YPI1)	AZAA01000559.1 Saccharomyces pastorianus Weihenstephan 34
24	024_KS702d_r_YPI_3	AATGGTCTCAGGATATCCTTCTTTTCTTGCTGCTTC	C-terminal primer (YPI1)
43	043_MoClo_f_Drop-Out	GGG AGA AAG GCG GAC AGG TAT C	MoClo validation	20250318_MoClo_GFP-drop-out_EoC
44	044_MoCl_r_DropOut	G TTC AAA ATG ACG CAT GAA ATC ACG TTT CAC	MoClo validation
